# Transcriptional complexity in the insect central complex: single nuclei RNA-sequencing of adult brain neurons derived from type 2 neuroblasts

**DOI:** 10.1101/2023.12.10.571022

**Authors:** Derek Epiney, Gonzalo N Morales Chaya, Noah R Dillon, Sen-Lin Lai, Chris Q. Doe

## Abstract

In both invertebrates such as *Drosophila* and vertebrates such as mouse or human, the brain contains the most diverse population of cell types of any tissue. It is generally accepted that transcriptional diversity is an early step in generating neuronal and glial diversity, followed by the establishment of a unique gene expression profile that determines morphology, connectivity, and function. In *Drosophila*, there are two types of neural stem cells, called Type 1 (T1) and Type 2 (T2) neuroblasts. In contrast to T1 neuroblasts, T2 neuroblasts generate intermediate neural progenitors (INPs) that expand the number and diversity of cell types. The diversity of T2-derived neurons contributes a large portion of the central complex (CX), a conserved brain region that plays a role in sensorimotor integration. Recent work has revealed much of the connectome of the CX, but how this connectome is assembled remains unclear. Mapping the transcriptional diversity of neurons derived from T2 neuroblasts is a necessary step in linking transcriptional profile to the assembly of the adult brain. Here we perform single nuclei RNA sequencing of T2 neuroblast-derived adult neurons and glia. We identify clusters containing all known classes of glia, clusters that are male/female enriched, and 161 neuron-specific clusters. We map neurotransmitter and neuropeptide expression and identify unique transcription factor combinatorial codes for each cluster (presumptive neuron subtype). This is a necessary step that directs functional studies to determine whether each transcription factor combinatorial code specifies a distinct neuron type within the CX. We map several columnar neuron subtypes to distinct clusters and identify two neuronal classes (NPF+ and AstA+) that both map to two closely related clusters. Our data support the hypothesis that each transcriptional cluster represents one or a few closely related neuron subtypes.
