## Supplementary material for "Transcriptional complexity in the insect central complex: single nuclei RNA-sequencing of adult brain neurons derived from type 2 neuroblasts": sup tables 1-14: Supplemental Table 2 Glial marker genes.csv

Supplemental Table 3. Validated glial markers
Gene	Cell type	Reference	PMID
AANAT1	Astrocyte	(Davla et al., 2020)	32955431
Act79B	Astrocyte	(Lago-Baldaia et al., 2023)	37862379
alrm	Astrocyte	(Doherty et al., 2009)	19369546
mbc	Astrocyte	(Lago-Baldaia et al., 2023)	37862379
Tre1	Astrocyte	(Lago-Baldaia et al., 2023)	37862379
wun2	Astrocyte	(Lago-Baldaia et al., 2023)	37862379
JhI-21	Chalice	(Lago-Baldaia et al., 2023)	37862379
Cyp311a1	Chalice and subperineurial	(Lago-Baldaia et al., 2023)	37862379
CG7135	Chalice, chiasm, and proximal satellite	(Lago-Baldaia et al., 2023)	37862379
Fas3	Chalice, pseudo-cartridge, proximal satellite, and marginal	(Viktorin et al 2013)	23628691
NimB4	Chiasm	(Lago-Baldaia et al., 2023)	37862379
Obp18a	Chiasm and distal satellite	(Lago-Baldaia et al., 2023)	37862379
Ndae1	Chiasm and proximal satellite	(Lago-Baldaia et al., 2023)	37862379
CG9449	Cortex	(Lago-Baldaia et al., 2023)	37862379
wrapper	Cortex	(Noordermeer et al., 1998)	9856456
ana	Cortex and ensheathing	(Ebens et al., 1993)	7916657
apolpp	Cortex and ensheathing	(Lago-Baldaia et al., 2023)	37862379
Ork1	Cortex, ensheathing, and marginal	(Lago-Baldaia et al., 2023)	37862379
Dop1R1	Cortex, ensheathing, marginal	(Lago-Baldaia et al., 2023)	37862379
axo	Ensheathing	(Lago-Baldaia et al., 2023)	37862379
Eaat2	Ensheathing	(Kremer et al., 2017)	28133822
List	Ensheathing	(Lago-Baldaia et al., 2023)	37862379
CG9657	Ensheathing and astrocyte	(Lago-Baldaia et al., 2023)	37862379
Fur1	Ensheathing and astrocyte	(Lago-Baldaia et al., 2023)	37862379
pum	Ensheathing and astrocyte	(Lago-Baldaia et al., 2023)	37862379
htl	Epithelial and astrocyte	(Shishido et al., 1997)	9187139
Tet	Epithelial and astrocyte	(Frey et al., 2022)	35396259
CG43795	Epithelial and Marginal	(Lago-Baldaia et al., 2023)	37862379
GstE9	Fenestrated and pseudo-cartridge	(Lago-Baldaia et al., 2023)	37862379
ltl	Fenestrated, subperineurial, and proximal satellite	(Lago-Baldaia et al., 2023)	37862379
CG4797	Perineurial	(Konstantinides et al., 2018)	29909983
CG9743	Perineurial and chalice	(Lago-Baldaia et al., 2023)	37862379
CG6126	Perineurial, chalice and fenestrated	(Brunet Avalos et al., 2019)	31746739
Indy	Perineurials	(DeSalvo et al., 2014)	25426014
PRL-1	Perineurials	(Lago-Baldaia et al., 2023)	37862379
Tret1-1	Preineurial and chalice	(Volkenhoff et al., 2015)	26235423
Dtg	Proximal satellite	(Lago-Baldaia et al., 2023)	37862379
GstT4	Pseudo-cartridge and marginal	(Lago-Baldaia et al., 2023)	37862379
CG10702	Subperineurial	(Lago-Baldaia et al., 2023)	37862379
moody	Subperineurial	(Bainton et al., 2005)	16213219
Ntan1	Subperineurial	(Lago-Baldaia et al., 2023)	37862379
CG5080	Surface-only perineurial and channel perineurial	(Beckervordersandforth et al., 2008)	18296030
pippin	Surface-only perineurial and subperineurial	(Lago-Baldaia et al., 2023)	37862379
