## Supplementary material for "Transcriptional complexity in the insect central complex: single nuclei RNA-sequencing of adult brain neurons derived from type 2 neuroblasts": sup tables 1-14: Supplemental Table 4 T1_T2_glia_gene_DE.csv

	p_val	avg_log2FC	pct.1	pct.2	p_val_adj
CG15771	0.00013704	0.18575253	0.153	0.377	1
Pak	0.000217066	0.224040542	0.189	0.435	1
Hrb98DE	0.000294516	0.169365366	0.269	0.565	1
ADD1	0.000389433	0.101098611	0.132	0.319	1
qkr54B	0.000470231	0.141841285	0.209	0.449	1
dco	0.000611678	0.100249211	0.267	0.536	1
fmt	0.000713462	0.14167739	0.255	0.507	1
Eps-15	0.000733074	0.137242662	0.105	0.261	1
promL	0.000935672	0.120061296	0.344	0.652	1
lncRNA:CR44999	0.000991241	0.178192935	0.15	0.333	1
cta	0.001188061	0.104989683	0.354	0.652	1
Csk	0.001360335	0.141631319	0.315	0.594	1
Cpr	0.001381995	0.155277627	0.18	0.377	1
CG2082	0.001423745	0.115567669	0.188	0.391	1
Tango5	0.001472989	0.203301537	0.185	0.391	1
zip	0.001620188	0.12807237	0.316	0.594	1
puc	0.001664531	0.248133656	0.265	0.522	1
Ulp1	0.001769066	0.114356403	0.153	0.333	1
CG5674	0.001847979	0.105014289	0.148	0.319	1
Pp1alpha-96A	0.001941338	0.159987591	0.122	0.275	1
CG9795	0.001954216	0.317975838	0.241	0.493	1
CG30460	0.001994166	0.145361832	0.226	0.449	1
Droj2	0.0022271	0.190390653	0.104	0.246	1
inc	0.002269779	0.134656444	0.216	0.435	1
twin	0.002427664	0.170809853	0.227	0.449	1
Pgant5	0.002450859	0.157622644	0.348	0.652	1
DIP-beta	0.002497649	0.178485321	0.081	0.203	1
NAT1	0.002527133	0.112130954	0.392	0.725	1
dop	0.002542669	0.200859655	0.226	0.449	1
LRR	0.002738001	0.288468712	0.372	0.667	1
Liprin-gamma	0.002753172	0.607162527	0.819	0.928	1
Mkp3	0.002829474	0.141440279	0.25	0.478	1
BicD	0.002971591	0.20397766	0.297	0.565	1
Hsp83	0.003006539	0.27998518	0.242	0.464	1
CG5835	0.003182324	0.20320146	0.107	0.246	1
c11.1	0.003344997	0.101924701	0.092	0.217	1
CG18135	0.00340586	0.171772174	0.105	0.246	1
lbk	0.003469435	0.170476928	0.41	0.739	1
CG17544	0.003559274	0.313428813	0.376	0.696	1
Tgi	0.003577511	0.134688515	0.283	0.522	1
Npc1a	0.003627159	0.118990256	0.133	0.29	1
fzr	0.003763094	0.277045121	0.208	0.406	1
bbc	0.003862552	0.263985468	0.287	0.536	1
CG32549	0.004018637	0.153192242	0.175	0.348	1
Cnx99A	0.004629779	0.178554902	0.181	0.362	1
Lac	0.004750127	0.110995051	0.077	0.188	1
caz	0.004840026	0.183710063	0.26	0.478	1
FAM21	0.004919088	0.194764499	0.14	0.29	1
fipi	0.00516399	0.28392793	0.376	0.681	1
CG15309	0.00519809	0.105910603	0.077	0.188	1
CG45049	0.005458261	0.113968058	0.234	0.435	1
CG10132	0.005571464	0.284274234	0.199	0.391	1
wde	0.005842589	0.108760867	0.191	0.362	1
mnd	0.00584352	0.702257393	0.758	0.87	1
CG10600	0.005942997	0.169948829	0.194	0.377	1
Rok	0.005981492	0.267601519	0.181	0.362	1
Lis-1	0.006086148	0.125957023	0.249	0.464	1
pico	0.006117477	0.204361062	0.313	0.565	1
pns	0.006236466	0.256640347	0.114	0.246	1
Mrtf	0.006394492	0.349392448	0.329	0.594	1
Tim17b	0.006400424	0.127122565	0.171	0.333	1
Rab1	0.006438675	0.147541147	0.14	0.29	1
Csas	0.006476569	0.159821196	0.125	0.261	1
corn	0.006511362	0.113132862	0.287	0.536	1
exd	0.0065593	0.148262434	0.127	0.261	1
CG5522	0.006778721	0.296810648	0.166	0.333	1
gus	0.006935408	0.134194118	0.308	0.536	1
CG3198	0.006956332	0.139873954	0.287	0.522	1
sdk	0.007276918	0.30056879	0.283	0.507	1
mlt	0.007449172	0.288549386	0.267	0.493	1
cv-c	0.007454129	0.155154335	0.091	0.203	1
CkIIbeta	0.007484004	0.118986159	0.333	0.58	1
Su(dx)	0.007496197	0.110299931	0.125	0.261	1
CG1910	0.007503959	0.147070767	0.107	0.232	1
mip130	0.00783179	0.340160306	0.222	0.42	1
PIP4K	0.007979872	0.10970097	0.275	0.478	1
CAH3	0.008007549	0.112919309	0.072	0.174	1
Ssdp	0.008273159	0.112435571	0.292	0.507	1
CG3726	0.008424113	0.390120555	0.32	0.58	1
eIF5B	0.00843458	0.202426166	0.262	0.478	1
Tailor	0.008642175	0.189185152	0.072	0.174	1
cwo	0.008873811	0.184808491	0.359	0.638	1
Eaf	0.008981638	0.223822462	0.183	0.348	1
Ptp61F	0.00908126	0.298759364	0.143	0.29	1
SF2	0.009372679	0.176836494	0.176	0.333	1
ATPCL	0.009446379	0.137147205	0.204	0.377	1
Ac78C	0.009529843	0.514813825	0.232	0.435	1
E2f1	0.009648473	0.135259913	0.318	0.551	1
Kdm2	0.009686575	0.143416967	0.224	0.42	1
RasGAP1	0.009779367	0.133479145	0.239	0.435	1
yin	0.00995497	0.383554228	0.348	0.609	1
CG12576	0.01012385	0.218461243	0.165	0.319	1
CG11050	0.010387483	0.113519017	0.155	0.304	1
spir	0.010533688	0.411177785	0.334	0.594	1
Syp	0.010550824	0.356192036	0.862	0.986	1
Ziz	0.010978746	0.199782187	0.301	0.522	1
l(1)G0007	0.010982924	0.157726384	0.148	0.29	1
Rab5	0.011193825	0.162494877	0.208	0.377	1
CG8963	0.011417717	0.224125334	0.153	0.29	1
CD98hc	0.011579093	0.190493491	0.191	0.362	1
beta-Spec	0.01167189	0.179334212	0.354	0.623	1
Sirup	0.011902968	0.234452106	0.129	0.261	1
kdn	0.01196214	0.153816677	0.132	0.261	1
roq	0.012151649	0.193583316	0.119	0.246	1
mav	0.01227638	0.324206934	0.193	0.362	1
CHES-1-like	0.012461108	0.274237757	0.343	0.594	1
CG5445	0.012641862	0.119911494	0.096	0.203	1
Baldspot	0.012963205	0.186051348	0.245	0.435	1
Diap1	0.013020238	0.15180473	0.293	0.522	1
fwe	0.013027435	0.109977258	0.325	0.551	1
eff	0.013083423	0.204490691	0.316	0.551	1
CG41520	0.013158385	0.129540893	0.107	0.217	1
CG2852	0.013210705	0.117268503	0.171	0.319	1
Haspin	0.013480703	0.197166402	0.423	0.725	1
fwd	0.01352728	0.228046558	0.346	0.623	1
akirin	0.013950036	0.251462963	0.086	0.188	1
CG6923	0.014098975	0.133422935	0.086	0.188	1
Strn-Mlck	0.014314006	0.253661589	0.124	0.246	1
CG42524	0.01475159	0.142917748	0.17	0.319	1
Ubr3	0.014782312	0.215532845	0.341	0.58	1
CG9220	0.015611878	0.161271755	0.152	0.29	1
Dek	0.015748109	0.142788357	0.229	0.406	1
arr	0.01654497	0.364410507	0.288	0.507	1
nolo	0.01660221	0.421162209	0.853	0.957	1
Btk29A	0.016617884	0.184986763	0.414	0.667	1
CG1607	0.016624634	0.314068444	0.333	0.565	1
ATPsynbeta	0.01696185	0.106978527	0.137	0.261	1
slpr	0.017033965	0.219686436	0.18	0.333	1
Dyrk3	0.017240159	0.120173795	0.357	0.609	1
lt	0.017314861	0.244211731	0.236	0.42	1
stv	0.017472925	0.159660492	0.148	0.275	1
Rcd1	0.017859816	0.153869533	0.142	0.275	1
MESR4	0.018299289	0.166899447	0.204	0.362	1
wrd	0.018790604	0.180767478	0.379	0.667	1
red	0.019308247	0.170938792	0.214	0.377	1
Psi	0.01963395	0.303944563	0.259	0.464	1
Obp44a	0.019811787	0.134469663	0.109	0.217	1
HDAC4	0.019897718	0.124269629	0.428	0.681	1
FER	0.01995405	0.473231539	0.298	0.522	1
sog	0.020170493	0.20379909	0.11	0.217	1
hoe1	0.02055508	0.753551224	0.751	0.87	1
mt:CoI	0.020914264	0.207239486	0.12	0.232	1
teq	0.021352839	0.364285938	0.305	0.536	1
CG13868	0.021373066	0.56009922	0.264	0.478	1
CG32425	0.021408318	0.139864513	0.129	0.246	1
mys	0.022057717	0.138299043	0.138	0.261	1
CG7766	0.022379168	0.175501186	0.423	0.71	1
Srrm1	0.022515167	0.131030793	0.14	0.261	1
Gyg	0.023216141	0.139281842	0.285	0.478	1
CG8671	0.023392055	0.201290945	0.338	0.551	1
sau	0.023728824	0.361658068	0.143	0.275	1
chk	0.023849019	0.211006335	0.242	0.42	1
Mtl	0.023945252	0.174352978	0.168	0.304	1
fray	0.024031577	0.227602391	0.379	0.623	1
galectin	0.02418509	0.288246848	0.176	0.319	1
garz	0.024531772	0.235972279	0.099	0.203	1
shi	0.02475431	0.194983289	0.386	0.652	1
mxt	0.024819128	0.172815871	0.12	0.232	1
nrv2	0.025065678	0.574598084	0.763	0.913	1
CG33111	0.025326845	0.245702487	0.273	0.464	1
Yeti	0.025367951	0.247218048	0.32	0.536	1
lid	0.025441984	0.103864049	0.264	0.435	1
CG6287	0.026025413	0.214719315	0.214	0.377	1
svr	0.026167446	0.240637939	0.255	0.42	1
AP-2alpha	0.026375077	0.224601736	0.292	0.493	1
Xbp1	0.026708303	0.231754502	0.221	0.377	1
Nup153	0.026741654	0.279764837	0.339	0.58	1
pcs	0.026810817	0.152012438	0.277	0.464	1
drpr	0.027055962	0.240027272	0.326	0.551	1
spg	0.027119028	0.155504068	0.448	0.696	1
Pcf11	0.027302406	0.20644502	0.382	0.623	1
CG11635	0.027819571	0.144553888	0.122	0.232	1
tow	0.027915341	0.118519883	0.254	0.42	1
Dp1	0.028038439	0.284623715	0.214	0.377	1
sxc	0.029437111	0.109592672	0.366	0.594	1
Sik3	0.029978278	0.299372045	0.341	0.58	1
CG14073	0.030275526	0.233460997	0.377	0.623	1
scyl	0.030994581	0.202585206	0.405	0.652	1
drongo	0.031214387	0.163301992	0.295	0.478	1
HEATR2	0.031915123	0.217460545	0.183	0.319	1
CG1316	0.032320026	0.17122068	0.189	0.333	1
CG3558	0.032479876	0.11191752	0.175	0.304	1
CG3744	0.033258073	0.201804697	0.115	0.217	1
CG5065	0.03390041	0.401593203	0.374	0.623	1
CG10365	0.034559076	0.341542389	0.334	0.551	1
scramb1	0.03458468	0.227926458	0.44	0.71	1
myo	0.034611081	0.595306079	0.73	0.884	1
HmgZ	0.034852167	0.286244218	0.193	0.333	1
mts	0.035453198	0.239467709	0.209	0.362	1
hid	0.035787522	0.106033026	0.186	0.319	1
CG9328	0.036848057	0.231448669	0.374	0.623	1
Cad87A	0.036936662	0.326097511	0.331	0.551	1
if	0.038135935	0.367860887	0.32	0.536	1
rno	0.038986215	0.291726945	0.29	0.478	1
Hsc70-3	0.039156901	0.126110577	0.239	0.377	1
CG10508	0.039998101	0.364719633	0.32	0.536	1
Pp2B-14D	0.041143202	0.267692065	0.29	0.478	1
mfrn	0.041189552	0.275740805	0.125	0.232	1
Ndfip	0.041521955	0.260723598	0.194	0.333	1
CG43658	0.041781677	0.27335965	0.382	0.594	1
DOR	0.042240667	0.305379385	0.25	0.406	1
Hs6st	0.042256674	0.215686175	0.377	0.609	1
blw	0.042273342	0.125087956	0.14	0.246	1
CG1544	0.042352967	0.335786595	0.194	0.333	1
Uhg5	0.043452609	0.166825772	0.138	0.246	1
CG7324	0.044361847	0.170075274	0.278	0.449	1
Argk	0.044814496	0.150133191	0.438	0.696	1
Tsf1	0.044882307	0.487394913	0.175	0.304	1
Mtor	0.045426519	0.221058472	0.152	0.261	1
psq	0.045708218	0.247687465	0.858	0.971	1
Dab	0.047579775	0.189928994	0.369	0.58	1
Top1	0.048877982	0.130103943	0.376	0.594	1
14-3-3epsilon	0.049382947	0.204712159	0.565	0.841	1
l(3)05822	0.049767072	0.223706051	0.353	0.565	1
chic	0.05076183	0.127695801	0.292	0.464	1
DIP-alpha	0.051455813	0.487478906	0.231	0.391	1
ena	0.05294985	0.180153176	0.409	0.638	1
CG8180	0.05296353	0.193619049	0.153	0.261	1
mod(mdg4)	0.053035802	0.15362789	0.465	0.725	1
Eaat1	0.05325945	0.379840071	0.254	0.42	1
CG6420	0.053297085	0.254756697	0.13	0.232	1
east	0.054740236	0.132898092	0.466	0.739	1
Blimp-1	0.055595886	0.10939667	0.484	0.754	1
PH4alphaEFB	0.056974187	0.316865126	0.152	0.261	1
lncRNA:CR43651	0.058018907	0.388910414	0.237	0.391	1
CG13907	0.058507048	0.226057935	0.14	0.246	1
Marf	0.060964911	0.149767577	0.229	0.362	1
CG13784	0.061676108	0.132917026	0.285	0.435	1
Gs2	0.061869826	0.398923949	0.138	0.246	1
CG6966	0.062832931	0.280404338	0.293	0.464	1
da	0.063259776	0.183360828	0.203	0.333	1
CG12567	0.063266113	0.296367298	0.255	0.42	1
Pp2C1	0.063401398	0.268056097	0.237	0.391	1
CG31705	0.063976075	0.315170503	0.161	0.275	1
Hnf4	0.064019824	0.379102199	0.293	0.464	1
DnaJ-1	0.064861661	0.541600111	0.15	0.261	1
CG8475	0.064995236	0.102966727	0.239	0.377	1
Set1	0.065138269	0.269578973	0.295	0.478	1
FBti0019603	0.065807338	0.216400886	0.175	0.29	1
RR48356-transposable-element	0.066703804	0.165113943	0.152	0.261	1
aop	0.066715656	0.122525111	0.476	0.71	1
Ork1	0.067278374	0.48738327	0.822	0.957	1
ABCD	0.068260437	0.132826226	0.292	0.449	1
CG42663	0.069093962	0.467894215	0.801	0.913	1
ATPsynC	0.069982265	0.385486924	0.262	0.435	1
snRNP-U1-70K	0.072264665	0.189665623	0.165	0.275	1
CycT	0.072474777	0.312909183	0.315	0.493	1
Pld	0.072636432	0.23441086	0.161	0.275	1
Oatp58Dc	0.072780942	0.336020575	0.277	0.435	1
Nhe3	0.075311511	0.152121922	0.476	0.725	1
N	0.075694781	0.529466463	0.759	0.899	1
Mes2	0.075819855	0.327303401	0.229	0.377	1
flw	0.076516277	0.128071335	0.344	0.522	1
Past1	0.078573964	0.329937726	0.17	0.29	1
CG12054	0.078628321	0.344131035	0.41	0.667	1
jvl	0.079055788	0.451599748	0.792	0.913	1
CG45075	0.079142912	0.198515957	0.204	0.319	1
asRNA:CR45600	0.080094244	0.321397667	0.206	0.333	1
CG9044	0.081942168	0.536565486	0.152	0.261	1
Chd1	0.08329379	0.234380949	0.211	0.333	1
rdgB	0.08348331	0.47889948	0.761	0.928	1
Nedd4	0.083619362	0.338352763	0.348	0.551	1
CDase	0.085966889	0.212583713	0.242	0.377	1
Usp2	0.087904391	0.226352474	0.479	0.768	1
Galphai	0.088338838	0.338920519	0.211	0.333	1
Eip63E	0.08857005	0.391663792	0.876	1	1
Ptp4E	0.089039289	0.402808507	0.236	0.377	1
ttk	0.089221865	0.387092519	0.231	0.362	1
SCaMC	0.089367743	0.297552951	0.382	0.609	1
faf	0.089880253	0.283414499	0.407	0.638	1
osp	0.090504417	0.335751622	0.382	0.594	1
l(1)G0193	0.092920379	0.305969845	0.168	0.275	1
VhaSFD	0.095079353	0.334861933	0.158	0.261	1
gzl	0.096234295	0.350181942	0.166	0.275	1
Rala	0.097385551	0.249556482	0.297	0.464	1
RhoGAP18B	0.097700874	0.364710752	0.382	0.594	1
IntS6	0.098476265	0.299030932	0.17	0.275	1
babo	0.099374716	0.375780572	0.437	0.71	1
loco	0.099652755	0.252695309	0.278	0.42	1
NKAIN	0.100880554	0.396142935	0.269	0.435	1
dom	0.101165171	0.225171457	0.42	0.609	1
Bacc	0.101605154	0.186348232	0.501	0.739	1
Src42A	0.101886457	0.133214274	0.504	0.754	1
flfl	0.102023273	0.17943102	0.3	0.435	1
Nup358	0.102709619	0.443702266	0.232	0.377	1
Drak	0.102863564	0.314893548	0.446	0.71	1
CG34408	0.103276211	0.188635381	0.196	0.304	1
noc	0.106344776	0.345013469	0.239	0.377	1
FBti0059693	0.106754759	0.293987193	0.252	0.391	1
Tl	0.107327449	0.206387511	0.476	0.696	1
CG6959	0.108538531	0.314914174	0.386	0.609	1
alpha-Est9	0.10904777	0.113652859	0.42	0.638	1
CG4313	0.109122381	0.12994897	0.209	0.319	1
GramD1B	0.109794352	0.38268744	0.418	0.681	1
CG5004	0.109971711	0.338593387	0.366	0.565	1
SCAP	0.111264043	0.414546349	0.321	0.493	1
CG6356	0.111499228	0.698565305	0.682	0.783	1
hts	0.111990998	0.710931352	0.631	0.826	1
CG15111	0.112816866	0.202928222	0.181	0.29	1
Atf6	0.113331718	0.121168961	0.353	0.522	1
tkv	0.114163647	0.40293114	0.784	0.899	1
jing	0.11476999	0.11757184	0.572	0.826	1
Vav	0.115081015	0.391990727	0.306	0.493	1
alph	0.115226712	0.35141529	0.201	0.319	1
magu	0.115549278	0.218854591	0.175	0.275	1
CG14200	0.115978314	0.36694228	0.321	0.507	1
raw	0.116514541	0.365485827	0.255	0.391	1
Cip4	0.116617762	0.320187203	0.394	0.594	1
tmod	0.117145355	0.448737137	0.397	0.638	1
Sec24AB	0.118882582	0.400845434	0.168	0.275	1
ari-1	0.119171316	0.33937824	0.209	0.333	1
CG42258	0.119335241	0.318055749	0.29	0.449	1
Hipk	0.120345746	0.309832331	0.837	0.942	1
PNUTS	0.12042674	0.178495296	0.453	0.652	1
5-HT7	0.121443141	0.18611908	0.435	0.623	1
emc	0.122489736	0.214948739	0.376	0.551	1
CG1648	0.122668725	0.409829744	0.216	0.333	1
CG17508	0.124624698	0.453769901	0.331	0.522	1
p120ctn	0.125849087	0.125058051	0.41	0.609	1
CG11537	0.131302225	0.395403695	0.379	0.58	1
FBti0063565	0.132714013	0.249388235	0.221	0.333	1
HnRNP-K	0.133685392	0.122185082	0.438	0.638	1
Ubi-p63E	0.134426722	0.258499671	0.175	0.275	1
Pdk	0.136325841	0.366544359	0.366	0.565	1
CG10011	0.13714686	0.302848293	0.414	0.594	1
Dll	0.13991117	0.112994363	0.27	0.391	1
Pax	0.14008624	0.284126058	0.264	0.391	1
cnn	0.141288855	0.42608131	0.269	0.42	1
CG42390	0.142683299	0.359288908	0.372	0.565	1
lncRNA:CR31044	0.143107804	0.415382166	0.189	0.29	1
chrb	0.144494916	0.219681894	0.506	0.725	1
Vap33	0.144655311	0.313987151	0.26	0.391	1
CG31100	0.148257006	0.309719692	0.188	0.29	1
luna	0.148579858	0.292439305	0.835	0.942	1
Aldh-III	0.15077734	0.233737988	0.201	0.304	1
wts	0.151693968	0.184892749	0.501	0.754	1
CG31751	0.152843192	0.579858609	0.203	0.319	1
Gclc	0.15307849	0.485966836	0.288	0.449	1
dally	0.153113388	0.527647239	0.351	0.507	1
Ddc	0.15421645	0.2303796	0.839	0.957	1
CAP	0.155134565	0.205845806	0.446	0.667	1
Imp	0.157176564	0.148993291	0.545	0.783	1
Pitslre	0.158180839	0.334157896	0.321	0.493	1
CG6770	0.159255572	0.306876749	0.308	0.449	1
sgl	0.163724574	0.417616453	0.283	0.42	1
CG5521	0.163830427	0.246768234	0.247	0.362	1
CG32486	0.163839173	0.104081572	0.526	0.739	1
fl(2)d	0.164122611	0.400109046	0.269	0.406	1
vri	0.16501893	0.321023807	0.272	0.406	1
CG2841	0.166091317	0.428404723	0.346	0.522	1
C3G	0.167366768	0.202221817	0.496	0.725	1
rdx	0.169180634	0.141227141	0.624	0.899	1
CG4629	0.171639129	0.587315177	0.649	0.768	1
Dop1R1	0.173734066	0.433487961	0.82	0.928	1
lncRNA:let7C	0.179152447	0.305129728	0.484	0.739	1
Nop17l	0.180793476	0.337022434	0.283	0.42	1
CG6983	0.182883132	0.323766421	0.254	0.377	1
NK7.1	0.183011122	0.392340602	0.781	0.884	1
Mob2	0.184052508	0.216875545	0.603	0.855	1
CG11407	0.188371007	0.207717227	0.288	0.406	1
cg	0.192285558	0.198916666	0.395	0.58	1
uex	0.195338894	0.135009828	0.61	0.87	1
for	0.196066985	0.124585562	0.386	0.551	1
betaTub97EF	0.198016131	0.396077363	0.254	0.362	1
retm	0.199319156	0.365601021	0.269	0.391	1
ogre	0.200191143	0.38584035	0.308	0.449	1
CG45050	0.201567909	0.312533925	0.723	0.826	1
scrib	0.204513587	0.165698959	0.605	0.87	1
Dscam1	0.206553398	0.357116083	0.796	0.942	1
Mvl	0.210950683	0.634287543	0.213	0.319	1
trio	0.211131717	0.229071289	0.611	0.899	1
sov	0.213193071	0.273312481	0.473	0.696	1
hdc	0.213264301	0.306507311	0.811	0.942	1
Moca-cyp	0.214024166	0.452855947	0.344	0.507	1
CG8745	0.218719808	0.199856728	0.293	0.406	1
Clk	0.220016133	0.466153098	0.372	0.565	1
ab	0.221006354	0.201512206	0.435	0.565	1
l(1)G0196	0.230368294	0.390610274	0.736	0.913	1
Daxx	0.232002022	0.261487553	0.25	0.362	1
hzg	0.234618545	0.636231522	0.651	0.812	1
Liprin-alpha	0.235001516	0.225647695	0.333	0.464	1
Octalpha2R	0.23553028	0.391655207	0.858	0.986	1
Nrg	0.23626882	0.14270121	0.55	0.768	1
Zyx	0.2386704	0.535795536	0.366	0.536	1
alt	0.246439472	0.533576121	0.381	0.58	1
CG8547	0.253493266	0.39177279	0.27	0.391	1
List	0.256010251	0.170773905	0.47	0.696	1
glec	0.260142196	0.442054007	0.252	0.362	1
Flo2	0.2623668	0.354526688	0.491	0.725	1
CG5888	0.262701693	0.450946083	0.684	0.812	1
bel	0.262830381	0.31047682	0.387	0.536	1
CG9005	0.271353502	0.304336448	0.42	0.58	1
RhoGAP71E	0.272019071	0.301208916	0.463	0.667	1
Mhcl	0.272236853	0.38284322	0.376	0.536	1
Dh44-R2	0.275281952	0.795283801	0.573	0.71	1
PRAS40	0.281261231	0.385985412	0.412	0.594	1
CG5455	0.289072024	0.475574941	0.316	0.464	1
CG44774	0.297831861	0.427660215	0.28	0.391	1
Moe	0.328469958	0.422300799	0.471	0.696	1
CG3168	0.334929169	0.392895765	0.73	0.855	1
Pka-C1	0.339782412	0.299437452	0.763	0.928	1
CG42637	0.344025554	0.237349692	0.414	0.551	1
mrj	0.344819163	0.508425677	0.446	0.652	1
Xrp1	0.348164262	0.161507407	0.494	0.638	1
zfh1	0.352762092	0.310239498	0.488	0.667	1
Sarm	0.354825418	0.305090392	0.568	0.783	1
Svil	0.359234046	0.431300083	0.69	0.855	1
par-1	0.363874436	0.249973928	0.819	0.957	1
cact	0.368018597	0.474265697	0.397	0.536	1
14-3-3zeta	0.371035861	0.188562429	0.577	0.768	1
GEFmeso	0.37293758	0.223466591	0.539	0.725	1
cindr	0.374993921	0.245004728	0.532	0.739	1
SNF4Agamma	0.376641221	0.291885515	0.57	0.826	1
Stlk	0.384467229	0.345481592	0.455	0.623	1
ACC	0.384852039	0.503670155	0.404	0.565	1
Gprk2	0.386232349	0.214552129	0.631	0.855	1
CG1674	0.387931137	0.402078003	0.422	0.565	1
CG8176	0.39022812	0.385168452	0.483	0.681	1
ens	0.393392478	0.101728286	0.619	0.841	1
crc	0.399035739	0.521354842	0.328	0.449	1
kek5	0.399635578	0.270581827	0.809	0.928	1
uzip	0.404164775	0.445831861	0.479	0.681	1
CG18659	0.405530852	0.488287779	0.42	0.58	1
Trf2	0.406638586	0.327887551	0.502	0.696	1
sd	0.413271577	0.341171675	0.433	0.609	1
CG46385	0.413874491	0.194278068	0.572	0.783	1
Jarid2	0.415203982	0.506187283	0.293	0.406	1
CG4615	0.419216176	0.418339013	0.384	0.536	1
Rchy1	0.419401434	0.342996	0.273	0.377	1
S	0.428335359	0.426105326	0.379	0.507	1
CG7029	0.429210387	0.41924322	0.733	0.884	1
CG1552	0.435176431	0.375878048	0.455	0.638	1
Pect	0.436236482	0.454858942	0.336	0.464	1
oys	0.442384436	0.596369777	0.336	0.493	1
Xe7	0.442868314	0.374101056	0.499	0.739	1
Nak	0.44618603	0.220787077	0.57	0.768	1
CG5151	0.446367561	0.601373572	0.468	0.652	1
l(2)gl	0.451085891	0.391632553	0.371	0.507	1
Ald1	0.451203841	0.674129784	0.364	0.536	1
CG16700	0.452411687	0.395730844	0.549	0.768	1
Myc	0.454116144	0.600017111	0.366	0.522	1
kuz	0.456690562	0.127251856	0.722	0.942	1
Ace	0.460126403	0.194100965	0.644	0.855	1
Sin3A	0.462983934	0.512447492	0.605	0.783	1
CG31635	0.464553149	0.579836147	0.338	0.464	1
CG46315	0.47008967	0.539719634	0.442	0.638	1
Pif1B	0.471406906	0.689895839	0.568	0.739	1
cnc	0.474316087	0.228989844	0.552	0.739	1
fs(1)h	0.475411157	0.142987759	0.684	0.899	1
Dyrk2	0.476342903	0.211597586	0.814	0.957	1
sdt	0.477118751	0.244262913	0.572	0.768	1
Dmtn	0.49218235	0.523084625	0.631	0.797	1
Msr-110	0.500948479	0.597502924	0.669	0.783	1
how	0.503725171	0.275221976	0.463	0.623	1
fru	0.504859226	0.135509956	0.697	0.942	1
Pde8	0.509150539	0.306879467	0.494	0.681	1
Treh	0.513512153	0.680478891	0.438	0.623	1
bru2	0.519357146	0.365023732	0.519	0.725	1
pnt	0.527586867	0.200381489	0.54	0.725	1
FASN1	0.532337121	0.391714217	0.468	0.638	1
InR	0.533046532	0.128808207	0.699	0.855	1
raskol	0.53464189	0.372983658	0.633	0.899	1
Usp15-31	0.534999179	0.337976284	0.557	0.797	1
BuGZ	0.539025094	0.469457773	0.405	0.565	1
Dif	0.549849126	0.609623933	0.311	0.42	1
CG31145	0.550600012	0.223498119	0.628	0.87	1
goe	0.556626806	0.602538106	0.473	0.652	1
Pdk1	0.558438968	0.225677739	0.57	0.768	1
lncRNA:CR43334	0.561747146	0.378605067	0.629	0.768	1
Sesn	0.563688924	0.43135886	0.437	0.594	1
shn	0.567242629	0.548648918	0.456	0.681	1
Plp	0.570481973	0.726011862	0.563	0.739	1
asRNA:CR45131	0.58117477	0.297334814	0.526	0.696	1
alpha-Spec	0.58429915	0.414572307	0.381	0.493	1
Pep	0.586527791	0.229102898	0.473	0.652	1
Lmpt	0.589079314	0.186741498	0.438	0.551	1
CG10960	0.593586662	0.502138638	0.527	0.768	1
CG11889	0.604989058	0.653732985	0.301	0.406	1
Pkn	0.608164074	0.355978126	0.669	0.812	1
Kr-h1	0.609931364	0.452415927	0.451	0.58	1
Prps	0.610728253	0.295173278	0.455	0.594	1
Mur2B	0.61625526	0.171481629	0.695	0.899	1
kmr	0.617171887	0.126718868	0.797	0.986	1
nkd	0.618013545	0.47356066	0.55	0.725	1
tws	0.627430538	0.436985461	0.316	0.42	1
CG6040	0.632456381	0.604678535	0.493	0.609	1
CG3764	0.636178156	0.469536983	0.453	0.594	1
Acsl	0.642606174	0.377529046	0.555	0.754	1
nuf	0.643075294	0.719640657	0.395	0.551	1
Proc-R	0.643671852	0.484985734	0.669	0.841	1
Su(Tpl)	0.650096706	0.357494602	0.629	0.855	1
su(w[a])	0.662218691	0.374910892	0.591	0.725	1
Tm1	0.679514444	0.567654703	0.598	0.754	1
Ank	0.682055695	0.273828702	0.629	0.826	1
Lsd-2	0.683170961	0.588637982	0.446	0.551	1
ClC-a	0.684102946	0.560981211	0.514	0.623	1
foxo	0.685842816	0.282493643	0.488	0.623	1
Mef2	0.696252716	0.17996071	0.685	0.899	1
CAH7	0.697446305	0.835832147	0.376	0.493	1
repo	0.706986237	0.448826709	0.445	0.58	1
lncRNA:CR44206	0.712597804	0.580130172	0.43	0.609	1
ced-6	0.725678073	0.780662023	0.539	0.725	1
CycG	0.730442303	0.237779001	0.682	0.87	1
CG2519	0.7437225	0.495686066	0.438	0.58	1
Abl	0.747943024	0.171273197	0.74	0.928	1
CG32369	0.756971602	0.569496191	0.519	0.638	1
kibra	0.758662799	0.515137816	0.567	0.739	1
toc	0.760043451	0.260408494	0.736	0.913	1
crol	0.764686054	0.389099938	0.593	0.826	1
cv-2	0.780882354	0.700741576	0.45	0.551	1
CG31637	0.792383488	0.640249343	0.527	0.696	1
stumps	0.79612684	0.376658714	0.69	0.928	1
RhoGEF2	0.800396932	0.410695278	0.53	0.681	1
asRNA:CR46354	0.801986109	0.352004559	0.605	0.783	1
RapGAP1	0.806711089	0.300694161	0.755	0.971	1
CG10433	0.807665793	0.428356693	0.514	0.652	1
Nc73EF	0.809143179	0.552248835	0.552	0.71	1
sev	0.812509031	0.39002797	0.377	0.478	1
msn	0.81545833	0.4289064	0.601	0.812	1
SoxN	0.816240215	0.392710199	0.621	0.768	1
sgg	0.83343016	0.202103021	0.741	0.913	1
l(3)80Fj	0.834170969	0.264888135	0.708	0.884	1
Doa	0.850033562	0.221030735	0.672	0.899	1
CG4829	0.856417019	0.433316326	0.577	0.725	1
asRNA:CR17025	0.860664456	0.427244812	0.534	0.667	1
Prosap	0.863721108	0.452257531	0.654	0.913	1
pigs	0.871246287	0.457738323	0.624	0.826	1
vvl	0.873773117	0.485025257	0.42	0.522	1
mld	0.895036057	0.254296667	0.68	0.855	1
CG41378	0.897193901	0.255293609	0.708	0.855	1
prage	0.899093139	0.618662492	0.514	0.667	1
Samuel	0.90150675	0.774761629	0.409	0.551	1
sea	0.927850213	0.617998492	0.498	0.667	1
Ptr	0.928696485	0.61655578	0.476	0.594	1
Eip74EF	0.937044267	0.308172867	0.664	0.87	1
mfas	0.939690394	0.441321327	0.565	0.739	1
lilli	0.948235871	0.124440546	0.733	0.884	1
Lk6	0.950173916	0.112779884	0.697	0.928	1
gish	0.952410872	0.275238999	0.619	0.783	1
lqf	0.961500655	0.538350575	0.471	0.623	1
CG1358	0.963930371	0.499927019	0.504	0.638	1
CG14441	0.969007086	0.505064252	0.537	0.696	1
IP3K2	0.9718802	0.560119989	0.458	0.58	1
LRP1	0.982397056	0.293773611	0.692	0.87	1
Octbeta2R	0.986531417	0.398448723	0.568	0.725	1
AdoR	0.986903184	0.818348167	0.367	0.478	1
