## Supplementary material for "Transcriptional complexity in the insect central complex: single nuclei RNA-sequencing of adult brain neurons derived from type 2 neuroblasts": sup tables 1-14: Supplemental Table 7 T2_glia_markers_by_cluster.csv

	p_val	avg_log2FC	pct.1	pct.2	p_val_adj	cluster	gene
axo	0	1.69196431604241	0.955	0.584	0	0	axo
List	1.8251357001215e-37	0.923325325847742	0.348	0.246	3.97350293273453e-33	0	List
Dop1R1	4.83224312417939e-32	0.385442868694323	0.835	0.782	1.05202765056509e-27	0	Dop1R1
ana	5.44250156829649e-32	0.74639315907662	0.348	0.252	1.18488701643383e-27	0	ana
Eaat2	1.32479656059691e-23	0.503953281214703	0.559	0.49	2.88421459207554e-19	0	Eaat2
Ork1	0	2.53366479624426	0.832	0.283	0	1	Ork1
apolpp	0	0.956451086050657	0.804	0.296	0	1	apolpp
Ntan1	0	1.62988361233681	0.738	0.312	0	1	Ntan1
wrapper	0	5.06247861617227	0.44	0.018	0	1	wrapper
List1	4.38543673271988e-176	1.39553146618003	0.586	0.252	9.54753431080445e-172	1	List
ana1	1.2282180181726e-171	1.4587494637273	0.583	0.256	2.67395344736357e-167	1	ana
pum	1.04180984791865e-94	0.338085581863757	0.989	0.984	2.26812421990368e-90	1	pum
Dop1R11	7.69980553464273e-46	0.49270211032502	0.864	0.799	1.67632466294707e-41	1	Dop1R1
Tet	5.66377100532115e-263	1.42739234034729	0.984	0.951	1.23305958556847e-258	2	Tet
pum1	7.18047954275536e-74	0.471913011714461	0.986	0.984	1.56326220125327e-69	2	pum
mbc	3.37751984465774e-28	1.18340499187509	0.506	0.401	7.35319845380437e-24	2	mbc
CG43795	1.78187875854312e-46	0.62796782423238	0.671	0.393	3.87932824522423e-42	3	CG43795
Ndae1	1.84678694753748e-36	0.638389091450125	0.761	0.547	4.02063986348384e-32	3	Ndae1
PRL-1	3.00318084233714e-28	0.87742133748568	0.302	0.152	6.53822501185219e-24	3	PRL-1
Fas3	1.51755370595654e-13	0.152863457159855	0.568	0.402	3.30386617323799e-09	3	Fas3
Tret1-1	0	4.58320198382942	0.809	0.135	0	4	Tret1-1
Indy	1.07818945032863e-216	3.66354339343844	0.377	0.055	2.34732625231046e-212	4	Indy
Fas31	3.51106190516953e-38	1.21347227213178	0.625	0.4	7.64393287374459e-34	5	Fas3
ltl	0	5.76051087729531	0.668	0.033	0	6	ltl
CG10702	0	6.05387358499733	0.649	0.022	0	6	CG10702
CG9743	0	5.13953147383181	0.441	0.025	0	6	CG9743
moody	4.15503282080325e-275	3.61628013658077	0.665	0.102	9.04592195417077e-271	6	moody
Ntan11	1.70923188446687e-192	3.91937275803576	0.863	0.349	3.72116873567283e-188	6	Ntan1
Tret1-11	1.02079581131099e-56	1.49435569177389	0.459	0.161	2.22237456080515e-52	6	Tret1-1
pum2	8.45465671417415e-17	0.297469283246956	0.995	0.984	1.84066331324285e-12	6	pum
mbc1	1.53247952683481e-12	0.618406818306706	0.557	0.409	3.33636117787206e-08	6	mbc
apolpp1	5.74753977104739e-232	5.98752976016979	1	0.345	1.25129688355473e-227	7	apolpp
Indy1	9.32211083583477e-77	2.28070639860444	0.361	0.066	2.02951675006959e-72	7	Indy
Tret1-12	1.29461677218589e-31	0.483263872730413	0.446	0.164	2.8185101747259e-27	7	Tret1-1
Ork11	2.49046480288338e-24	0.762288868683795	0.677	0.344	5.42199092235742e-20	7	Ork1
Fur11	1.4071929953795e-22	0.613536450854418	0.929	0.781	3.06359987024072e-18	7	Fur1
Ndae12	1.44863024103121e-16	0.900624033251006	0.781	0.554	3.15381289774906e-12	7	Ndae1
Ntan12	3.01833851259361e-16	0.12237052681776	0.617	0.36	6.57122477576755e-12	7	Ntan1
mbc2	1.67658437240856e-13	0.648223352668922	0.61	0.409	3.65009183717068e-09	7	mbc
moody1	4.68868954327009e-11	0.72101539068607	0.253	0.117	1.02077460046533e-06	7	moody
Tet1	3.26095442921607e-74	1.1372211937526	1	0.954	7.09942388784631e-70	8	Tet
Eaat21	2.32250569980457e-24	1.42019942503227	0.798	0.518	5.05632715904452e-20	9	Eaat2
Ndae13	8.56331226008622e-07	0.55726890543056	0.714	0.556	0.0186431871214337	9	Ndae1
Dop1R12	3.11342647565283e-14	0.768542362266244	0.933	0.806	6.77824078014377e-10	10	Dop1R1
pum3	1.59437373531227e-11	0.411522070987344	1	0.984	3.47111105914835e-07	10	pum
axo1	3.54081664485206e-08	0.288681752780437	0.953	0.755	0.000770871191750742	10	axo
pum4	1.01803950236595e-12	0.346043533014364	1	0.984	2.21637380060091e-08	11	pum
mbc3	1.70067050741283e-07	1.11852302948025	0.597	0.411	0.00370252976168848	11	mbc
Fas32	6.14542473589923e-30	1.58840497715924	0.902	0.408	1.33792041925262e-25	12	Fas3
pum5	1.13542287278478e-08	0.284652026036213	1	0.984	0.000247192913633974	12	pum
Eaat22	2.15162675961232e-06	0.468763047453141	0.804	0.52	0.0468430661835197	12	Eaat2
Fur13	8.40629801404045e-10	0.812025045543627	0.881	0.784	1.83013514063675e-05	13	Fur1
