## Supplementary material for "Transcriptional complexity in the insect central complex: single nuclei RNA-sequencing of adult brain neurons derived from type 2 neuroblasts": sup tables 1-14: Supplemental Table 11 Summary_of_columnar_neuron_expression_profiles.csv

Columnar neurons*	Split line*	Neuropeptide*	Neurotransmitter*	Bsh	Cut	DIP-beta	Eip93F	Imp	Runt	Syp	Toy	Zfh2	Cluster predicted
FB1C	SS63879	Dh44	ple	−	−	−	−	+	−	−	−	−	170
FB2B	SS49376	Dh44, Proc	vGlut, Tdc2, SerT	−	−	−	+	+	−	−	+	−	124
FB2I_ab	SS56319	Mip, Tk	VGlut	−	−	no data	+	+	−	no data	−	no data	106
FB4K	SS66508	Proc	VGlut, VAChT	−	−	−	+	+	−	−	−	+	135
FB4L	SS61133	AstC, Dh44, SIFa	ple, Tdc2	−	−	−	+	−	−	−	−	−	160
FB6A	SS54343	AstC	VGlut, VAChT	+ / −	−	+	−	+	−	−	−	−	162
FB6A	SS57656	AstC	VGlut, VAChT	+ / −	−	+	−	+	−	−	−	−	162
FB8B	SS47633	Proc	VGlut, Tdc2	−	−	+	−	+	−	−	−	−	174
FR1	SS60081	sNPF	VAChT	−	−	−	−	+ / −	−	+ / −	+	−	72
hDeltaE	SS54689	Dh44, Tk	VAChT	−	−	−	−	−	−	+	−	−	52
hDeltaI	SS60919	AstA	VAChT	−	−	−	+	+	−	−	−	−	128
hDeltaK	SS63089	AstA, NPF	VAChT	−	−	−	−	−	−	+	−	−	100
IbSps-p	SS04778	no data	VAChT	+	−	no data	+	−	−	no data	−	no data	40
PFGs	SS52590	Mip, Dh31	Tdc2	−	+	no data	+	−	no data	no data	+	no data	120
vDeltaC	SS00268	sNPF, Dh31	VAChT	−	−	−	−	−	−	+	−	−	43
vDeltaE	SS82718	sNPF	VAChT	−	−	−	−	−	−	+	+	−	86
* Reference: Wolff et al., 2024
