## Supplementary material for "Transcriptional complexity in the insect central complex: single nuclei RNA-sequencing of adult brain neurons derived from type 2 neuroblasts": sup tables 1-14: Supplemental Table 12 T2_cell_identity_by_cluster.csv

Clusters	Cell.Identity
0	0
2	2
3	3
4	4
5	5
6	6
7	7
12	12
13	MBN
14	14
15	15
18	18
19	19
20	20
21	21
24	24
25	25
27	MBN
29	29
30	30
31	31
32	32
33	33
34	34
36	36
38	PFN
39	39
40	lbSps-P
41	41
42	hDeltaD
43	vDeltaC
45	45
46	PEN
47	47
48	48
49	49
50	50
51	51
52	hDeltaE
53	53
54	54
55	55
56	56
58	58
59	59
60	dsx
62	62
64	hDeltaH
65	MBN
66	PEN
67	67
68	68
69	69
70	70
71	OCTA
72	FR1
73	73
74	DOPA
75	EPG
76	MBN
77	77
79	dsx
80	FB3C
81	81
82	hDeltaA
83	83
84	84
85	85
86	vDeltaE
87	87
88	88
89	FB8B
90	90
91	91
92	92
93	93
95	EPG
96	96
97	dsx
98	98
100	hDeltaK
101	101
102	PEG
103	103
105	PFR
106	FB2I_ab
107	107
108	DOPA
109	109
111	111
112	DOPA
113	FB3C
114	114
115	115
117	FB3C
118	118
119	Proc
120	P-F-Gs
122	DOPA
123	PFN
124	FB2B_a/FB2B_b
126	hDeltaH
127	FB7B
128	hDeltaI
129	FB7B
130	PEN
131	131
132	132
133	SER
135	FB4K
136	136
138	138
139	hDeltaA
140	140
141	141
142	142
143	143
146	146
147	147
148	148
149	FB2A
150	150
151	151
152	152
153	DOPA
154	154
155	155
156	156
157	157
158	158
160	FB4L
161	161
162	FB6A/FB8G
163	163
164	164
165	165
166	166
167	167
168	FB6H
169	MBN
170	FB1C
172	172
173	173
174	FB8B
175	CCAP
177	177
180	180
181	181
182	182
183	Tk
185	185
186	186
187	187
188	188
189	hDeltaD
190	190
191	191
192	192
193	193
195	195
197	hDeltaH
